# Global distribution and diversity of haloarchaeal pL6-family plasmids

**DOI:** 10.1101/2024.08.07.607104

**Authors:** Mike Dyall-Smith, Friedhelm Pfeiffer

## Abstract

Australian isolates of *Haloquadratum walsbyi*, a square-shaped haloarchaeon, often harbor small cryptic plasmids of the pL6-family, approximately 6 kb in size. These plasmids exhibit a highly conserved gene arrangement and encode a replicase similar to those of betapleolipoviruses. To assess their global distribution and recover more examples for analysis, fifteen additional plasmids were reconstructed from the metagenomes of seven hypersaline sites across four countries: Argentina, Australia, Puerto Rico, and Spain. Including the five previously described plasmids, the average plasmid size is 6,002 bp, with an average G+C content of 52.5%. The tetramers GGCC and CTAG are either absent or significantly under-represented, except in the two plasmids with the highest %G+C. All plasmids share a similar arrangement of genes organized as outwardly facing replication and ATPase modules, but variations were observed in some core genes, such as F2, and some plasmids had acquired accessory genes. Two plasmids, pCOLO-c1 and pISLA-c6 shared 92.7% nt identity despite originating from Argentina and Spain, respectively. Numerous metagenomic CRISPR spacers matched sequences in the fifteen reconstructed plasmids, indicating frequent invasion of haloarchaea. Spacers could be assigned to haloarchaeal genera by mapping their associated direct repeats (DR), with half of these matching to *Haloquadratum*. Finally, strand-specific metatranscriptome (RNA-seq) data could be used to demonstrate the active transcription of two pL6-family plasmids, including antisense transcripts.
