## Supplementary Table S4 for "Global distribution and diversity of haloarchaeal pL6-family plasmids"

### Sheet: S4_Legend
Table S4. Accessory Genes of pL6-family plasmids and their top database matches

### Sheet: Table S4. Accessory Genes
PLASMID	ACCESSION	Coordinates (nt)	ANNOTATION	CLOSEST MATCH (BLASTp)	AA identity	Annotation of closest match	Species with closest match
pLT53-7	SPC48769	3,739 - 4,578	FkbM family methyltransferase	WP_254272245	0.47	FkbM family methyltransferase	Haloarcula marina
pCABO-c1	BK067804	2,890 - 2,489	hypothetical protein	ERG94341.1	0.39	hypothetical protein J07HQW2_00775	Haloquadratum walsbyi
pCABO-c9	BK067848	4,153 - 3,305	class I SAM-dependent methyltransferase	HSE42166.1	0.42	class I SAM-dependent methyltransferase	Acidobacteriota bacterium
pCABO-s1	BK067850	3,639-4,328	HTH domain protein (Hqrw_5005-like)	CCC41881.1	0.53	hypothetical protein	Haloquadratum walsbyi C23
pHILL-c2	BK067854	3,721-4,404	formyltransferase family protein	MDL0133728.1	0.9	formyltransferase family protein	Halobacterium salinarum
pHILL-c2	BK067854	7,200-6,721	hypothetical protein	WP_182013503.1	0.61	hypothetical protein	Haloquadratum walsbyi
pTYRR-r1	BK067859	3,107 - 2,748	hypothetical protein	CCC40173.1	0.47	hypothetical protein	Haloquadratum walsbyi C23
PLASMID	GENE	Coordinates (nt)	ANNOTATION	CLOSEST MATCH (BLASTn)	identity	Annotation of closest match	Species with closest match
pTYRR-r1	BK067859	2,379-2,701	ISH-like element (partial)	ISH4-type transposase ISHwa6	0.94	Hqrw_ISHwa6A	Haloquadratum walsbyi C23
