## Supplementary Table S5 for "Global distribution and diversity of haloarchaeal pL6-family plasmids"

### Sheet: Table S5 Heading
Table S5. CRISPR spacers matching pL6-family plasmids reconstructed in this study.
aSpacer databases used were, (1) IMG/VR spacer database BLAST search tool (https://img.jgi.doe.gov/cgi-bin/vr/main.cgi); (2) MinCED databases obtained using the MinCED tool(https://github.com/ctSkennerton/minced)to find spacers in metagenomic reads specified in the Spacer Source column.
bQuery/Subject: query is the plasmid sequence (with base numbers given) and Sbject is the matching spacer database sequence. Identical bases are indicated by lines. Mismatching bases are indicated by grey patches. Location of spacer within protein coding genes is indicated in brackets (e.g. genes F2, R4); IG, intergenic.
cMismatches between spacer and plasmid sequences, with length of matching sequence given in brackets. Mismatches are also indicated in the alignment by grey patches.
dE-value: expect value returned by IMG/VR BLASTn search, or by the Geneious BLASTn search of matching spacers from MinCED databases.
eDR: direct repeat sequence of the CRISPR array. If this matches DR sequences of known genera of haloarchaea then this is indicated in brackets.
fSource: The genome accessions of the IMG/JGI database are shown, along with the type of environment, country, sample year.

### Sheet: Table S5_spacer_matches
Plasmid	DBa	Plasmid:Spacer Matchesb	Mis-matchesc	E-valued	Direct Repeat (DR)e	Spacer Sourcef
pCABO-c1	MinCED	Query 1719 TTAGCTACAACGACAATGGCGACGACATGACAATCG 1754 (F3)	0 (/36)	1×10-10	GTTGCAACGAAGAGAAAACCCGCTAAGGGATTGAAAC	SRR8816318.35884825
		||||||||||||||||||||||||||||||||||||			(Haloquadratum)	Cabo Rojo Saltern
		Sbjct 36 TTAGCTACAACGACAATGGCGACGACATGACAATCG 1				Puerto Rico. 2016
pCABO-c1	MinCED	Query 3345 TTTACGGAGTCTTTTGTCGCAATCTCCCCAGTGAG 3379 (R6)	0 (/35)	4×10-10	GTTTCAGATGAACCCTTGTTGGGTTGAAGT	SRR8816318.29677502
		|||||||||||||||||||||||||||||||||||			(Haloquadratum)	Cabo Rojo Saltern
		Sbjct 1 TTTACGGAGTCTTTTGTCGCAATCTCCCCAGTGAG 35				Puerto Rico. 2016
pCABO-c1	MinCED	Query 3437 GATTCACGTTTTGATTACTCATTGATCGGCGGGCA 3471(R6)	0 (/35)	6×10-11	TGTTTCAATCCCTGAGTGGGTTTTCTCTGTATTGCGAC	ERR11028062.9184649
		|||||||||||||||||||||||||||||||||||			(Haloquadratum)	Es Trenc saltern
		Sbjct 1 GATTCACGTTTTGATTACTCATTGATCGGCGGGCA 35				Mallorca,Spain 2016
pCABO-c1	MinCED	Query 4299 TTCCCGTAATTCATCACGGATATCAAAGATTGATTCA 4335 (R5)	1 (/37)	1×10-9	GTTGCAATGCACAGAAAACCCGACTAGGGATTGAAAC	SRR8816318.35700938
		|||||||||||||||||||||||| ||||||||||||			(Haloquadratum)	Cabo Rojo Saltern
		Sbjct 37 TTCCCGTAATTCATCACGGATATCGAAGATTGATTCA 1				Puerto Rico. 2016
pCABO-c1	MinCED	Query 4227 ATAGCCACTCAATGCTTGAAACCGAGACATTCCGTG 4262 (R5)	1 (/36)	5×10-9	GTTTCAATCCCTTAGCGGGTTTTCTCTTCGTTGCA	SRR8816318.28338443
		||||||||||||||| ||||||||||||||||||||			(Haloquadratum)	Cabo Rojo Saltern
		Sbjct 37 ATAGCCACTCAATGCCTGAAACCGAGACATTCCGTG 2				Puerto Rico. 2016
pCABO-c1	MinCED	Query 4299 TTCCCGTAATTCATCACGGATATCAAAGATTGATTCA 4335 (R5)	1 (/37)	2×10-10	GTTGCAATGCACAGAAAACCCGACTAGGGATTGAAAC	ERR11028062.13479500
		|||||||||||||||||||||||| ||||||||||||			(Haloquadratum)	Es Trenc saltern
		Sbjct 37 TTCCCGTAATTCATCACGGATATCGAAGATTGATTCA 1				Mallorca,Spain 2016
pCABO-c1	IMG/VR	Query 4717 ATTTCGTTAAGATCACTCCGTATCTTGTCGGCTGG 4751 (R4)	1 (/35)	2×10-6	GTTCCAACGGACAGAAAACCTGAGTAAGGATTGAAAC	Ga0466666_0133413
		||||||||||||||||||||||| |||||||||||			(Haloquadratum)	Camalti Saltern,
		Sbjct 35 ATTTCGTTAAGATCACTCCGTATTTTGTCGGCTGG 1				Turkey. 2015
pCABO-c1	IMG/VR	Query 3201 GTCGTGTTCTTCTGGATTCGGGAATCGGATACGCT 3235 (R6)	1 (/34)	2×10-6	GTTTCAATCCCTAGTCGGGTTTTCTGTGCATTGCAAC	Ga0466667_0143772
		|| ||||||||||||||||||||||||||||||||			(Haloquadratum)	Camalti Saltern,
		Sbjct 1 GTTGTGTTCTTCTGGATTCGGGAATCGGATACGCT 34				Turkey. 2015
pCABO-c2	MinCED	Query 387 CGTCTCGACGTGCCGAGAAACGTGCTCAATACCT 420 (F2)	0 (/34)	1×10-9	GTTTCAATCCTTACTCAGGTTTTCTGTCCGTTGGAAC	Cabo Rojo Saltern
		||||||||||||||||||||||||||||||||||			(Haloquadratum)	Puerto Rico. 2016
		Sbjct 1 CGTCTCGACGTGCCGAGAAACGTGCTCAATACCT 34				SRR8816318.33109515
pCABO-c2	IMG/VR	Query 387 CGTCTCGACGTGCCGAGAAACGTGCTCAATACC 419 (F2)	0 (/33)	8×10-7	GTTTCAATCCTTACTCAGGTTTTCTGTCCGTTGGAAC	Ga0466665_0506280
		|||||||||||||||||||||||||||||||||			(Haloquadratum)	Camalti Saltern,
		Sbjct 1 CGTCTCGACGTGCCGAGAAACGTGCTCAATACC 33				Turkey. 2015
pCABO-c2	MinCED	Query 542 CTCGATGAGATCGCCGAGCGATACGGCGTGAGTGC 576 (F2)	1 (/35)	3×10-9	GTTTCAGATGAACCCTTGTGGGTTTGAAGC	SRR13926769.1597735
		|||||||||| ||||||||||||||||||||||||			(Halorubrum/Halostella)	Bras del Port saltern,
		Sbjct 1 CTCGATGAGAACGCCGAGCGATACGGCGTGAGTGC 35				Alicante, Spain. 2019
pCABO-c2	MinCED	Query 567 GCGTGAGTGCCGTCGTCTCTGTCGGCGTGGACGA 600 (F2)	1 (/34)	7×10-8	GTTACAGATGAACCCTTGTGGGGTTGAAGC	SRR8816318.13007494
		|||||||||| |||||||||||||||||||||||			(Halogeometricum)	Cabo Rojo Saltern
		Sbjct 34 GCGTGAGTGCTGTCGTCTCTGTCGGCGTGGACGA 1				Puerto Rico. 2016
pCABO-c2	MinCED	Query 1498 ACCCCGAACGGCACCGAGATCGAGCACGAGCAACTGCG 1535	0 (/38)	2×10-12	TTGCAACAGGGTAGCAGATGTCTTCATCGTTGAA	Bras del Port saltern, Santa Pola, Spain. 2019
		||||||||||||||||||||||||||||||||||||||				SRR13926769.1212259
		Sbjct 1 ACCCCGAACGGCACCGAGATCGAGCACGAGCAACTGCG 38
pCABO-c2	IMG/VR	Query 1641 CGACCGGCATGAGTTATCAATCCCGACCTCGCTCGT 1676 (F3)	1 (/36)	8×10-7	GTTACAATGGTGAAGACATCTCCTACCCCGTTGCAAC	Ga0187343_1002779: Bras del Port saltern,
		|||||| |||||||||||||||||||||||||||||				Alicante, Spain. 2014
		Sbjct 36 CGACCGACATGAGTTATCAATCCCGACCTCGCTCGT 1
pCABO-c2	MinCED	Query 1803 TCTGCATGAGACGAGCAACATTCAGGACGCCGC 1835 (F3)	0 (/33)	1×10-9	GCTTCAAACCCACAAGGGTTCATCTGAAAC	Bras del Port saltern, Santa Pola, Spain. 2019
		|||||||||||||||||||||||||||||||||			(Halorubrum/Halostella)	SRR13926769.651196
		Sbjct 1 TCTGCATGAGACGAGCAACATTCAGGACGCCGC 33
pCABO-c2	MinCED	Query 1977 TCAGTTAGCCGGTTATTACCATACGGCGACTCTC 2010 (F3)	1 (/34)	7×10-8	GTTTCAATCCCGTCGTGGGTTTTTGTCCTGTTGCAACC	Cabo Rojo Saltern,
		||||| ||||||||||||||||||||||||||||			(Halapricum)	Puerto Rico. 2016
		Sbjct 34 TCAGTAAGCCGGTTATTACCATACGGCGACTCTC 1				SRR8816319.6793845
pCABO-c2	MinCED	Query 2039 CTGATCATGTCTTGCCCGTCGAGTGCAAACACT 2071 (F3)	1 (33)	3.8×10-7	GTTTCAGATGAACCCTTGTTGGGTTGAAGT	Lake Hillier
		|||||||||||||||||||||||||||| ||||			(Haloquadratum)	Australia, 2015
		Sbjct 1 CTGATCATGTCTTGCCCGTCGAGTGCAAGCACT 33				SRR26978067.34139779
pCABO-c2	MinCED	Query 2271 TTCTCGACCTTGAAATACTGGTCCTCGACATAGACG 2306 (F3)	1 (/36)	9×10-9	GTTGCAACGAAGAGAAAACCCACTAAGGGATTGAAAC	Lake Hillier
		|||||||| |||||||||||||||||||||||||||			(Haloquadratum)	Australia, 2015
		Sbjct 1 TTCTCGACGTTGAAATACTGGTCCTCGACATAGACG 36				SRR26978067.7211139
pCABO-c2	MinCED	Query 2854 AAGAGTGCTAAGGTCGAGTGGGAACACGAGGACGACG 2890 (F3)	0 (/37)	3×10-11	GGTTCAACCCCTCAAGGGTCCGTCTGGAAC	Cabo Rojo Saltern
		|||||||||||||||||||||||||||||||||||||			(Halanaeroarchaeum)	Puerto Rico. 2016
		Sbjct 1 AAGAGTGCTAAGGTCGAGTGGGAACACGAGGACGACG 37				SRR8816319.28695854
pCABO-c2	MinCED	Query 3685 CTCCGCCTCGATTTCTCTCGGTGGCTGATTGTCCT 3719 (R7)	0 (/36)	1×10-10	GTTTCAGACGGACCCTTGTGGGGTCGAAGC	Cabo Rojo Saltern
		|||||||||||||||||||||||||||||||||||			(Haloterrigena/Natrinema)	Puerto Rico. 2016
		Sbjct 1 CTCCGCCTCGATTTCTCTCGGTGGCTGATTGTCCT 36				SRR8816319.39710157
pCABO-c2	IMG/VR	Query 4166 TCGGCGTCGAAGTGCTCACTATCGAGTAACTCGTCTT 4202 (R6)	1 (/37)	2×10-7	GTTACAATGGTGAAGACATCTCCTACCCCGCTGCAAC	Ga0187328_1019485
		|||||||||||||||||||| ||||||||||||||||				Bras del Port saltern,
		Sbjct 1 TCGGCGTCGAAGTGCTCACTGTCGAGTAACTCGTCTT 37				Alicante, Spain. 2014
pCABO-c2	IMG/VR	Query 4168 GGCGTCGAAGTGCTCACTATCGAGTAACTCGTCTT 4202 (R6)	1 (/35)	3×10-6	GAGTTGCAACGGGGTAAGAGATGTCTTCACCATTGTAAC	Ga0073165_151304
		|||||||||||||||||| ||||||||||||||||				Hypersaline metavirome. Mallorca, 2014
		Sbjct 35 GGCGTCGAAGTGCTCACTGTCGAGTAACTCGTCTT 1
pCABO-c2	IMG/VR	Query 4378 ATAATCTGCGAATCGCCGCATCCGAACGTCCGCGTC 4413 (R6)	0 (/36)	2×10-8	GTTGCAACGAGGTAGGAGATGTCTTCACCATTGTAAC	Ga0187332_1029238
		||||||||||||||||||||||||||||||||||||				Bras del Port saltern,
		Sbjct 1 ATAATCTGCGAATCGCCGCATCCGAACGTCCGCGTC 36				Alicante, Spain. 2014
pCABO-c2	IMG/VR	Query 4378 ATAATCTGCGAATCGCCGCATCCGAACGTCCGCGTC 4413 (R6)	1 (/36)	8×10-7	GTTACAATGGTGAAGACATCTCCTACCCCGTTGCAAC	Ga0187329_1005458
		|||||||||||||| |||||||||||||||||||||				Bras del Port saltern,
		Sbjct 36 ATAATCTGCGAATCACCGCATCCGAACGTCCGCGTC 1				Alicante, Spain. 2014
pCABO-c2	IMG/VR	Query 4957 TCACCGAGTGGCTTGCCAGTCGGGTCCGGTCGGTCCCA 4994 (R5)	1 (/38)	7×10-8	GTTGCAGCGGGGTAGGAGATTCCTTCATCATTGTAAC	Ga0466774_0266059
		||||||||||||||||| ||||||||||||||||||||				Ayvalik saltern,
		Sbjct 1 TCACCGAGTGGCTTGCCGGTCGGGTCCGGTCGGTCCCA 38				Turkey. 2015
pCABO-c2	MinCED	Query 5787 GGTATCTTCGCTGAGACAACACTCAACTCGTCGTC 5821 (R4)	0 (/35)	5×10-10	GTTTCAGACGAACCTTCGTGGGGTTGAAGCA	Cabo Rojo Saltern
		|||||||||||||||||||||||||||||||||||			(Halobellus)	Puerto Rico. 2016
		Sbjct 35 GGTATCTTCGCTGAGACAACACTCAACTCGTCGTC 1				SRR8816319.26794690
pCABO-c6	IMG/VR	Query 327 CGTCTCGACGTGCCGAGAAACGTGCTCAATACC 359 (F2)	0 (/33)	9×10-7	GTTTCAATCCTTACTCAGGTTTTCTGTCCGTTGGAAC	Ga0466665_0506280
		|||||||||||||||||||||||||||||||||			(Haloquadratum)	Camalti Saltern,
		Sbjct 1 CGTCTCGACGTGCCGAGAAACGTGCTCAATACC 33				Turkey. 2015
pCABO-c6	IMG/VR	Query 674 ACTCGCGACGGTCGAATTCACCGAGACGCCAAGG 707 (F2)	0 (/34)	2×10-7	TGTTGCAGCAGGGTAGGAGATGTCTTCACCATTGTAAC	Ga0466773_0552035
		||||||||||||||||||||||||||||||||||				Ayvalik saltern,
		Sbjct 1 ACTCGCGACGGTCGAATTCACCGAGACGCCAAGG 34				Turkey. 2015
pCABO-c6	IMG/VR	Query 576 CGAAAGGACCGCTGGAAACCGTCGAGTCCGGTCG 609 (F2)	0 (/34)	2×10-7	GTTACAATGGTGAAGACATCTCCTACCCCGCTGCAACA	Ga0207285_1020282
		||||||||||||||||||||||||||||||||||				Camalti Saltern,
		Sbjct 1 CGAAAGGACCGCTGGAAACCGTCGAGTCCGGTCG 34				Turkey. 2015
pCABO-c6	IMG/VR	Query 4144 TCGGCGTCGAAGTGCTCACTGTCGAGTAACTCGTCTT 4180 (R6)	0 (/37)	6×10-9	GTTGCAACGGGGTAAGAAATGTCTTCACCATTGTAAC	Ga0187343_1032625
		|||||||||||||||||||||||||||||||||||||				Bras del Port saltern,
		Sbjct 37 TCGGCGTCGAAGTGCTCACTGTCGAGTAACTCGTCTT 1				Alicante, Spain. 2014
pCABO-c9	IMG/VR	Query 537 ACGAAAGGACCGCTCGAAACCGTCGAGTCCGGTCGT 573	1 (/36)	3×10-7	GTTGCAGCAGGGTAGGAGATGTCTTCACCATTGTAAC	Ga0466666_0276334
		|||||||||||||| |||||||||||||||||||||				Camalti Saltern,
		Sbjct 36 ACGAAAGGACCGCTGGAAACCGTCGAGTCCGGTCGT 1				Turkey. 2015
pCABO-c10	IMG/VR	Query 1068 TGCGTGTCCATGGGCAGCTTGTCCGCCTTACTCATCGGC 1106	1 (/39)	2×10-8	GTTGCAACAGGGTAGGAGATATCTTCATCATTGTAAC	Ga0073162_1004134
		||||||||| |||||||||||||||||||||||||||||				Salinas de Campos (Mallorca), Spain. 2014
		Sbjct 39 TGCGTGTCCGTGGGCAGCTTGTCCGCCTTACTCATCGGC 1
pCABO-s1	MinCED	Query 2895 GTGTGTGCCTAAGGGCACAACATCAAAACACT 2926 (IG)	1 (/31)	9×10-7	GCTTCAACCCCACGAAGGTTCGTCTGAAAC	Cabo Rojo Saltern
		||||||||||||||||||| ||||||||||||			(Halobellus/Halorubrum)	Puerto Rico. 2016
		Sbjct 34 GTGTGTGCCTAAGGGCACACCATCAAAACACT 3				SRR8816318.21552661
pCABO-s1	IMG/VR	Query 3889 ACTACACCGACATGGCTTTTGACTCTCTCAATATGG 3924 (CDS)	1 (/36)	9×10-7	GTTTCAATCCTTACTCAGGTTTTCTGTCCGTTGGAAC	Ga0466666_1031452
		|||||||||||||| |||||||||||||||||||||			(Haloquadratum)	Camalti Saltern,
		Sbjct 1 ACTACACCGACATGACTTTTGACTCTCTCAATATGG 36				Turkey. 2015
pCABO-s1	IMG/VR	Query 3993 GTTGAGGTTGCCACATCAGGGCAAGAATCCGTTGC 4027 (CDS)	1 (/35)	3×10-6	TTGTTATAATTGGACTAAGATTAGATTGAAAG	Ga0212134_1000130
		|||| ||||||||||||||||||||||||||||||				Bras del Port saltern,
		Sbjct 1 GTTGCGGTTGCCACATCAGGGCAAGAATCCGTTGC 35				Alicante, Spain. 2014
pCABO-s1	MinCED	Query 5361 ACCGGTAGCACTATTCTCTGAGTCCACGATGAT 5393 (CDS)	1 (/33)	2×10-7	GTTCCAGACGGACCCTTGAGGGGTTGAACC	SRR8816318.23660103
		|||||||||||||||||||||||| ||||||||			(Halanaeroarchaeum)	Cabo Rojo Saltern
		Sbjct 1 ACCGGTAGCACTATTCTCTGAGTCTACGATGAT 33				Puerto Rico. 2016
pCABO-s1	MinCED	Query 5566 TGAATCCGGTATCGAGAACATCAATCGGGATTGTT 5600 (CDS)	0 (/35)	5×10-10	GCTTCAACCCCTCAAGGGTCCGTCTGGAAC	SRR8816319.29812595
		|||||||||||||||||||||||||||||||||||			(Halanaeroarchaeum)	Cabo Rojo Saltern
		Sbjct 7 TGAATCCGGTATCGAGAACATCAATCGGGATTGTT 41				Puerto Rico. 2016
pCABO-s1	MinCED	Query 5712 TATTCATGCCACTGACGAGTGAATACAACCTCTTGAT 5748 (CDS)	1 (/37)	2×10-9	GTTACAATGGTGAAGGAATCTCCTACCCTGTTGCAAC	SRR8816317.9439870
		|||| ||||||||||||||||||||||||||||||||				Cabo Rojo Saltern
		Sbjct 1 TATTTATGCCACTGACGAGTGAATACAACCTCTTGAT 37				Puerto Rico. 2014
pCABO-s1	MinCED	Query 5862 ACATGTTCATCGAACCACACATCCGAAAATTGCG 5896 (CDS)	0 (/35)	5×10-10	GGTTCAACCCCTCAAGGGTCCGTCTGGAAC	SRR8816318.5452047
		||||||||||||||||||||||||||||||||||			(Halanaeroarchaeum)	Cabo Rojo Saltern
		Sbjct 35 ACATGTTCATCGAACCACACATCCGAAAATTGCG 1				Puerto Rico. 2014
pCABO-s5	IMG/VR	Query 552 AGTGTGGCCAGGAGGCCACCCCCGTTGATCGGA 584 (CDS)	0 (/33)	7×10-7	GTTGCAGCAGGGTAGTTGATCTCTTCACCATTGTAAC	Ga0307026_117969
		|||||||||||||||||||||||||||||||||				Bras del Port saltern,
		Sbjct 1 AGTGTGGCCAGGAGGCCACCCCCGTTGATCGGA 33				Alicante, Spain. 2016
pCABO-s5	MinCED	Query 945 GATGGAACGCCGTTCCACATCGAGGAAGTCCG 977 (F3)	1 (/32)	1×10-7	GTTGCAGCGGGGTAGTTGATCTCTTCACCC	SRR23092357.25001166
		|||||||| |||||||||||||||||||||||				Isla Cristina, Spain
		Sbjct 32 GATGGAACACCGTTCCACATCGAGGAAGTCCG 1				2020
pCABO-s5	IMG/VR	Query 3343 GCGTGGCGATCCATGTTCGGAAATTCGATGCGAGT 3377 (R6)	0 (/35)	6×10-8	GTTACAATAGTGAAGAGATCAACTACCCTGCTGCAAC	Ga0187343_1005722
		|||||||||||||||||||||||||||||||||||				Bras del Port saltern, Alicante, Spain. 2014
		Sbjct 1 GCGTGGCGATCCATGTTCGGAAATTCGATGCGAGT 35
pISLA-c6	IMG/VR	Query 239 AGCCCCTGATAGTGCCGAACATAGCCGTCTCGGCGT 274 (F1)	0 (/36)	2×10-8	GTTTCAGATGAACCCTTGTGGGGTTGAAGC	Ga0187332_1004285:
		||||||||||||||||||||||||||||||||||||			(Halorubrum/Natrinema)	Bras del Port saltern,
		Sbjct 36 AGCCCCTGATAGTGCCGAACATAGCCGTCTCGGCGT 1				Alicante, Spain. 2014
pISLA-c6	IMG/VR	Query 387 CGTCTCGACGTGCCGAGAAACGTGCTCAATACC 419 (F2)	0 (/33)	8×10-7	TGTTTCAATCCTTACTCAGGTTTTCTGTCCGTTGGAAC	Ga0466665_0506280
		|||||||||||||||||||||||||||||||||			(Haloquadratum)	Camalti Saltern,
		Sbjct 1 CGTCTCGACGTGCCGAGAAACGTGCTCAATACC 33				Turkey. 2015
pISLA-c6	IMG/VR	Query 1079 TATCCCCAATTGAGTGGACCAGCAATCGAGATTAC 1113 (F2)	0 (/34)	7×10-8	GTTACAATGATGAAGGAATCTCCTCCCCCGTTGCAAC	Ga0187332_1003666
		|||||||||||||||||||||||||||||||||||				Bras del Port saltern,
		Sbjct 10 TATCCCCAATTGAGTGGACCAGCAATCGAGATTAC 44				Alicante, Spain. 2014
pISLA-c6	IMG/VR	Query 1641 CGACCGGCATGAGTTATCAATCCCGACCTCGCTCGT 1676 (F3)	1 (/36)	8×10-7	GTTGCAACGGGGTAGGAGATGTCTTCACCATTGTAAC	Ga0187343_1002779
		|||||| |||||||||||||||||||||||||||||				Bras del Port saltern, Alicante, Spain. 2014
		Sbjct 2 CGACCGACATGAGTTATCAATCCCGACCTCGCTCGT 37
pISLA-c6	IMG/VR	Query 2186 ACCTCGCCGAACTCGACGAGGAACTCACCGAATGGCT 2222 (F3)	0 (/37)	5×10-9	GTTTCAGATGAACCCTTGTGGGGTTGAAGC	Ga0466667_0552981
		|||||||||||||||||||||||||||||||||||||			(Halorubrum/Natrinema)	Camalti Saltern,
		Sbjct 37 ACCTCGCCGAACTCGACGAGGAACTCACCGAATGGCT 1				Turkey. 2015
pISLA-c6	IMG/VR	Query 2188 CTCGCCGAACTCGACGAGGAACTCACCGAATGGCT 2222 (F3)	0 (/35)	7×10-8	GTTTCAGATGAACCCTTGTGGGTTTGAAGC	Ga0187328_1024425
		|||||||||||||||||||||||||||||||||||			(Halorubrum/Halostella)	Bras del Port saltern,
		Sbjct 35 CTCGCCGAACTCGACGAGGAACTCACCGAATGGCT 1				Alicante, Spain. 2014
pISLA-c6	IMG/VR	Query 2506 AATTCACTCGCGAGAATGAACGACCTTGTTACCCACAG 2543(F3)	1 (/38)	2×10-8	GCTTCAACCCCACAAGGGTTCATCTGAAAC	Ga0466774_0259242
		|||||||||||||||||||||||||| |||||||||||			(Halorubrum/Natrinema)	Ayvalik saltern,
		Sbjct 1 AATTCACTCGCGAGAATGAACGACCTCGTTACCCACAG 38				Turkey. 2015
pISLA-c6	IMG/VR	Query 2506 AATTCACTCGCGAGAATGAACGACCTTGTTACCCACAG 2543 (F3)	1 (/38)	7×10-8	GTTTCAGATGAACCCTTGTGGGGTTGAAGC	Ga0466773_0647345
		|||||||||||||||||||||||||| |||||||||||			(Halorubrum/Natrinema)	Ayvalik saltern,
		Sbjct 38 AATTCACTCGCGAGAATGAACGACCTCGTTACCCACAG 1				Turkey. 2015
pISLA-c6	IMG/VR	Query 2908 TTGCCGTCCTCTGGTACCGTTCGCTCTCACTCTC 2941 (F3)	0 (/34)	2×10-7	GTTTCAGATGAACCCTTGTGGGTTTGAAGC	Ga0466773_0771046
		||||||||||||||||||||||||||||||||||			(Halorubrum/Halostella)	Ayvalik saltern,
		Sbjct 34 TTGCCGTCCTCTGGTACCGTTCGCTCTCACTCTC 1				Turkey. 2015
pISLA-c6	IMG/VR	Query 3132 TAAGGGTGTGCCTAAGGGCACACATCTCAAAACAC 3166 (F3.2)	1 (/35)	3×10-6	GCTTCAAACCCACAAGGGTTTATCTGAAAC	Ga0466773_0267699
		|||||||||| ||||||||||||||||||||||||			(Halorubrum/Halostella)	Ayvalik saltern,
		Sbjct 1 TAAGGGTGTGTCTAAGGGCACACATCTCAAAACAC 35				Turkey. 2015
pISLA-c6	IMG/VR	Query 3628 GTCCTCGCCGAGACGGTCGTCTATCTCGTCCGCCTC 3663 (R7)	0 (/36)	2×10-8	GTTACAATGGTGAAGACATCTCCTACCCCGTTGCAAC	Ga0073164_1048238
		||||||||||||||||||||||||||||||||||||				Salinas de Campos (Mallorca), Spain. 2014
		Sbjct 4 GTCCTCGCCGAGACGGTCGTCTATCTCGTCCGCCTC 39
pISLA-c6	IMG/VR	Query 3643 GTCGTCTATCTCGTCCGCCTCCACTTGTCTCGGT 3676 (R7)	0 (/34)	2×10-7	GTTACAATGGTGAAGACATCTCCTATCCCGTTGCAAC	Ga0187343_1045250
		||||||||||||||||||||||||||||||||||				Bras del Port saltern, Alicante, Spain. 2014
		Sbjct 34 GTCGTCTATCTCGTCCGCCTCCACTTGTCTCGGT 1
pISLA-c6	IMG/VR	Query 3917 TGTATATTACAGTTCAACTGGTCGGTGGTCAGTCGT 3952 (R6)	1 (/36)	8×10-7	ACAATGATGAAGATATTTCCTACCCTGTTGCAAC	Ga0466774_0767816
		||||||||||||||||| ||||||||||||||||||				Ayvalik saltern,
		Sbjct 36 TGTATATTACAGTTCAAGTGGTCGGTGGTCAGTCGT 1				Turkey. 2015
pISLA-c6	MinCED	Query 3977 ACTCGTCTGTGTATTTACTTACCCATGACTGCGAC 4011 (R6)	0 (/35)	3×10-9	GTTTCAATCCTTACTCAGGTTTTCTGTCCGTTGGAAC	ERR11028062.6254802
		|||||||||| ||||||||||||||||||||||||			(Haloquadratum)	Es Trenc saltern
		Sbjct 35 ACTCGTCTGTATATTTACTTACCCATGACTGCGAC 1				Mallorca,Spain 2016
pISLA-c6	IMG/VR	Query 4463 TGCTCATGGACCGGCGAGCATCACCGGCACCGGC 4496 (R6)	0 (/34)	2×10-7	GTTTCAGATGAACCCTTGTGGGTTTGAAGC	Ga0466774_0740771
		||||||||||||||||||||||||||||||||||			(Halorubrum/Halostella)	Ayvalik saltern,
		Sbjct 1 TGCTCATGGACCGGCGAGCATCACCGGCACCGGC 34				Turkey. 2015
pISLA-c6	IMG/VR	Query 4792 AGTAATCGAAGTTCACTTCCTCGTCGTCGTCCGTCTC 4828 (R5)	1 (/38)	7×10-8	GTTACAATGATGAAGGAATCTGTTACCCCGTTACAAC	Ga0073160_1012444
		||||||||||| |||||||||||||||||||||||||				Salinas de Campos (Mallorca), Spain. 2014
		Sbjct 46 AGTAATCGAAGCTCACTTCCTCGTCGTCGTCCGTCTC 9
pISLA-c6	IMG/VR	Query 5596 TCTCAAGTCCGACCGTATCTCGTCCGCTGGCATCGT 5631 (R4)	0 (/36)	2×10-8	GTTGCAACGGGGTAGGAGATGTCTTCACCATTGTAAC	Ga0466773_0375362
		||||||||||||||||||||||||||||||||||||				Ayvalik saltern,
		Sbjct 36 TCTCAAGTCCGACCGTATCTCGTCCGCTGGCATCGT 1				Turkey. 2015
pISLA-c6	IMG/VR	Query 5629 CGTCGCCGTGCCGTTCTTTACGTCGAGTCCGGCGTCGA 5666 (R4)	1 (/38)	6×10-8	GCTTCAAACCCACAAGGGTTCATCTGAAACCGTTGCAAC	Ga0466774_0232441:
		|||||||||||||||||| |||||||||||||||||||			(Halorubrum/Halostella)	Ayvalik saltern,
		Sbjct 1 CGTCGCCGTGCCGTTCTTAACGTCGAGTCCGGCGTCGA 38				Turkey. 2015
pISLA-s1	IMG/VR	Query 1701 ATGGCCTCGACCAGCTGGCGCGCGAACTTGACGAAA 1736 (F3)	0 (/36)	2×10-8	GTTCCAGCCCACCGCGGGCTGAAACACCCATTGGAAC	Ga0187343_1007452:
		||||||||||||||||||||||||||||||||||||				Bras del Port saltern, Alicante, Spain. 2014
		Sbjct 36 ATGGCCTCGACCAGCTGGCGCGCGAACTTGACGAAA 1
pISLA-s1	MinCED	Query 2638 CTCTTAGGCGTGTGGCTAAGGCCACACCAATCAAA 2672 (F3.2)	0 (/35)	7×10-10	GCTTCAACCCCACAGAGGTCCTGCTGAAAC	SRR26978067.35544360
		|||||||||||||||||||||||||||||||||||			(Haloquadratum)	Lake Hillier
		Sbjct 4 CTCTTAGGCGTGTGGCTAAGGCCACACCAATCAAA 38				Australia, 2015
pISLA-s1	MinCED	Query 3544 TAATGTGATGCGTGGTCGGTGGTAGGAGTTAGTC 3577 (R6)	1 (/34)	3×10-8	GGTTGCAATGGGTGTTTCAGTCCGCGGTGGGCTGGAAC	SRR23092357.24430600
		||||||||| ||||||||||||||||||||||||				Isla Cristina, Spain
		Sbjct 1 TAATGTGATTCGTGGTCGGTGGTAGGAGTTAGTC 34				2020
pHILL-c1	MinCED	Query 3691 GTGGGTGCCTCGATAATCCCTGATTTGCGAGTG 3723 (IG)	0 (/33)	4×10-9	TACTTCAACCCAACAAGGGTTCATCTGAAACA	SRR21053863.22070327
		|||||||||||||||||||||||||||||||||			(Haloquadratum)	Lake Hillier
		Sbjct 1 GTGGGTGCCTCGATAATCCCTGATTTGCGAGTG 33				Australia. 2015
pHILL-c1	MinCED	Query 5894 CTCAAGTCCGACCGTATCTCGTCCGCTGGCATTGT 5928 (R4)	0 (/35)	4×10-10	GTTGCAACGAAGAGAAAACCCACTAAGGGATTGAAAC	SRR21053863.57462830
		|||||||||||||||||||||||||||||||||||			(Haloquadratum)	Lake Hillier
		Sbjct 35 CTCAAGTCCGACCGTATCTCGTCCGCTGGCATTGT 1				Australia. 2015
pHILL-c1	IMG/VR	Query 6015 ATTTTATCTCATCGTGCTTCCCGTCCGTTACTCTCGT 6051 (R4)	0 (/37)	6×10-9	GTTGCAACGGGGTAGGAGATTCCTTCATCATTGTAAC	Ga0466774_0127689
		|||||||||||||||||||||||||||||||||||||				Ayvalik saltern,
		Sbjct 1 ATTTTATCTCATCGTGCTTCCCGTCCGTTACTCTCGT 37				Turkey. 2015
pHILL-c1	IMG/VR	Query 5729 ACGAGCACCAACGTCGCGACTGTAATCGCAAGTTGCA 5765 (R4)	0 (/37)	6×10-9	GTTACAATGCTGAAGGAATCTCCTACCCCGTTGCAAC	Ga0187338_1001175
		|||||||||||||||||||||||||||||||||||||				Bras del Port saltern, Alicante, Spain. 2014
		Sbjct 37 ACGAGCACCAACGTCGCGACTGTAATCGCAAGTTGCA 1
pHILL-c2	IMG/VR	Query 637 ACGAAAGGACCGCTGGAGACCGTCGAGTCCGGTCG 671 (F2)	1 (/35)	4×10-6	GTTACAATGGTGAAGACATCTCCTACCCCGCTGCAAC	Ga0466774_0098767:
		||||||||||||||||| |||||||||||||||||				Ayvalik saltern,
		Sbjct 1 ACGAAAGGACCGCTGGAAACCGTCGAGTCCGGTCG 35				Turkey. 2015
pHILL-c2	MinCED	Query 3067 CGTGATCAGTGTGGTGCGCGTCGAGATCGTGA 3098 (F3.1)	1 (/32)	4×10-8	GTTTCAGATGAACCCTTGTTGGGTTGAAGT	SRR26978067.4688072
		||||||||||||||||||||||||||||||||			(Haloquadratum)	Lake Hillier
		Sbjct 32 CGTGATCAGTGTGGTGCGCGTCGAGATCGTGA 1				Australia, 2015
pHILL-c2	IMG/VR	Query 5754 TTGCCACGACCGACCGAGATTCACGTTCTTAT 5785 (R7)	0 (/32)	4×10-6	GGTACAATGATGAAGGAATCTCCTACCCTGTTGCAAC	Ga0187343_1003604:
		||||||||||||||||||||||||||||||||				Bras del Port saltern, Alicante, Spain. 2014
		Sbjct 1 TTGCCACGACCGACCGAGATTCACGTTCTTAT 32
pHILL-c2	MinCED	Query 6417 TCAGCAATCCCGTATCGAGTACACAGGTCCCACGAG 6452 (R6)	0 (/36)	2×10-10	GTTTCAGATGAACCCTTGTTGGGTTGAAGT	SRR26978067.35211227
		||||||||||||||||||||||||||||||||||||			(Haloquadratum)	Lake Hillier
		Sbjct 1 TCAGCAATCCCGTATCGAGTACACAGGTCCCACGAG 36				Australia, 2015
pHILL-c2	MinCED	Query 6449 CGAGAATATCTCGTCGTGATACCATAACTCGTGAT 6483 (R6)	0 (/35)	9×10-10	GTTTCAATCCCTTAGTGGGTTTTCTCTTCGTTGCAAC	SRR26978067.28962708
		|||||||||||||||||||||||||||||||||||			(Haloquadratum)	Lake Hillier
		Sbjct 1 CGAGAATATCTCGTCGTGATACCATAACTCGTGAT 35				Australia, 2015
pHILL-c2	MinCED	Query 6823 GTCCTGTTGCCAACCCCCGACGCCTCGTGAAGATCG 6858 (R5)	0 (/36)	2×10-10	GTTTCAATCCCTTAGTGGGTTTTCTCTTCGTTGCAAC	SRR26978067.28962708
		||||||||||||||||||||||||||||||||||||			(Haloquadratum)	Lake Hillier
		Sbjct 1 GTCCTGTTGCCAACCCCCGACGCCTCGTGAAGATCG 36				Australia, 2015
pHILL-c2	MinCED	Query 7400 TTACGTCAAGTCCCGCGTCGAGTAACTGACGCAT 7433 (R4)	0 (/34)	1×10-7	GTTTCAGATGAACCCTTGTTGGGTTGAAGTT	SRR26978067.16635819
		||||||||||||||||||||||||||||||||||			(Haloquadratum)	Lake Hillier
		Sbjct 1 TTACATCAAGTCCCGCGTCGAGTAACTGACGCAT 34				Australia, 2015
pHILL-c2	IMG/VR	Query 7483 CTCAGCATGTCGTCAGTCACTCTCGTTGCAATCTGTG 7519 (R4)	0 (/29)	7×10-9	TTACAACGATGAAGGTATCTGCTACCCTATTGCAAC	Ga0246223_02167
		|||||||||||||||||||||||||||||||||||||				Lake Tyrrell,
		Sbjct 9 CTCAGCATGTCGTCAGTCACTCTCGTTGCAATCTGTG 37				Australia. 2009
pTYRR-s1	IMG/VR	Query 4909 AATACTCGATAATCAATCACCGCTGTGTGGTCTGGT 4944 (R5)	1 (/36)	8×10-7	TGATGAAGCTATCTCCTACCTTATTGCAAC	Ga0246223_16330
		|||| |||||||||||||||||||||||||||||||				Lake Tyrrell,
		Sbjct 1 AATATTCGATAATCAATCACCGCTGTGTGGTCTGGT 36				Australia. 2009
pTYRR-s1	IMG/VR	Query 4533 GCGTCGCCGGCACCGGCACCGGCGAGTTCGTCGAG 4499 (R6)	1 (/37)	3×10-6	GTTTCAGACGAACCCTCGTGGGGTTGAAGC (Halorubrum/Haloarcula)	Ga0466667_1093466
		|||||||||||||||||||| ||||||||||||||				Camalti Saltern,
		Sbjct 37 GCGTCGCCGGCACCGGCACCAGCGAGTTCGTCGAG 1				Turkey. 2015
pPOLA-c1	MinCED	Query 5128 TATTTATGCCACTGACGGGTGAATACAACCTCTTGATT 5165	1 (/38)	5×10-10	GTTACAATGGTGAAGGAATCTCCTACCCTGTTGCAAC	Cabo Rojo Saltern
		||||||||||||||||| ||||||||||||||||||||				Puerto Rico. 2016
		Sbjct 1 TATTTATGCCACTGACGAGTGAATACAACCTCTTGATT 38				SRR8816319.24533792
pMALL-c2	MinCED	Query 1064 CGCTTGTGACTCACTCATCAAGCAACACGACGGTGC 1099 (F3)	0 (/36)	2×10-11	GCTTCAAACCCACAAAGGTTCATCTGAAAC	SRR13926769.1186300
		||||||||||||||||||||||||||||||||||||			(Haloferax)	Bras del Port saltern, Santa Pola, Spain. 2019
		Sbjct 1 CGCTTGTGACTCACTCATCAAGCAACACGACGGTGC 36
pMALL-c2	MinCED	Query 1422 TGTGATTATTGTGATTTATTGATGTGTGCCGCAAGTGC 1459 (F3)	1 (/38)	2×10-10	GCTTCAAACCCACAAGAGTTCATCTGAAAC	SRR21894959.53545988
		|||||||||||||||||||||||||||||||| |||||			(Haloferax)	Isla Cristina, Spain. 2020
		Sbjct 38 TGTGATTATTGTGATTTATTGATGTGTGCCGCGAGTGC 1
pMALL-c2	MinCED	Query 1925 CCTCGCCGACGCCGGACTCGACTTGCGTGCC 1955 (F3)	0 (/31)	3×10-8	GCTTCAAACCCACAAGGGTTCATCTGAAAC	SRR21894959.4295791
		|||||||||||||||||||||||||||||||			(Halorubrum/Halostella)	Isla Cristina,
		Sbjct 34 CCTCGCCGACGCCGGACTCGACTTGCGTGCC 4				Spain. 2020
pMALL-c2	MinCED	Query 2498 ACTGATCAGGGAAGGTTTCAATCTGTGGCAAGCCAT 2533 (F3)	2 (/36)	5×10-9	GTTTCAATCCCTACTCAGGTTTTCTGTCCGCTGCAAC	SRR8816317.5404448
		|||||||||||| |||||||||||||||||||||||			(Haloquadratum)	Cabo Rojo Saltern
		Sbjct 36 ACTGATCAGGGAGGGTTTCAATCTGTGGCAAGCCAT 1				Puerto Rico. 2014
pMALL-c2	MinCED	Query 2861 TAAGGGTGTGCCTAAGGGCACACATCTCAAAACAC 2895	1 (/35)	3×10-9	GCCTCAAACCCACAAGGCTTCATCTGAAAC	SRR13926770.3797874
		|||||||||| ||||||||||||||||||||||||			(Halorubrum/Halostella)	Bras del Port saltern,
		Sbjct 35 TAAGGGTGTGTCTAAGGGCACACATCTCAAAACAC 1				Alicante, Spain.
pMALL-c2	IMG/VR	Query 3524 TGTATATTACAGTTCAAGTGGTCGGTGGTCAGTCGT 3559 (R5)	0 (/36)	2×10-8	GTTACAATGATGAAGGAATCTCCTACCCTGTTGCAAC	Ga0466774_0767816
		||||||||||||||||||||||||||||||||||||				Ayvalik Saltern,
		Sbjct 36 TGTATATTACAGTTCAAGTGGTCGGTGGTCAGTCGT 1				Turkey. 2015
pMALL-c2	MinCED	Query 3873 CCTCACGTCGCCTCGGTCGAATGTGCTTGTTACCTTG 3909 (R6)	0 (/37)	2×10-11	GCTTCAAACCCACAAGGGTTCATCTGAAAC	SRR21894959.27882720
		|||||||||||||||||||||||||||||||||||||			(Halorubrum/Halostella)	Isla Cristina,
		Sbjct 1 CCTCACGTCGCCTCGGTCGAATGTGCTTGTTACCTTG 37				Spain. 2020
pMALL-c2	MinCED	Query 4075 CTCATGGACCGGCGAGCATCACCGGCACCGGC 4106 (R6)	0 (/32)	3×10-9	GTTTCAGATGAACCCTTGTGGGTTTGAAGC	ERR11028062.6421656
		||||||||||||||||||||||||||||||||			(Halorubrum/Halostella)	Es Trenc saltern
		Sbjct 1 CTCATGGACCGGCGAGCATCACCGGCACCGGC 32				Mallorca, Spain. 2016
pCOLO-c1	IMG/VR	Query 239 AGCCCCTGATAGTGCCGAACATAGCCGTCTCGGCGT 274 (F1)	0 (/36)	2×10-8	CTTCAAACCCACAAGGGTTCATCTGAAAC	Ga0187343_1001077
		||||||||||||||||||||||||||||||||||||			(Halorubrum/Halostella)	Bras del Port saltern, Alicante, Spain. 2014
		Sbjct 1 AGCCCCTGATAGTGCCGAACATAGCCGTCTCGGCGT 36
pCOLO-c1	IMG/VR				GTTTCAATCCTTACTCAGGTTTTCTGTCCGTTGGAAC	Ga0466665_0506280
		Query 387 CGTCTCGACGTGCCGAGAAACGTGCTCAATACC 419 (F2)	0 (/33)	9×10-7	-----(Haloquadratum)-----	Camalti Saltern, Turkey. 2015
	------	|||||||||||||||||||||||||||||||||			GTTTCAATCCTTACTCAGGTTTTCTGTCCGTTGGAAC	-------------------------
	MinCED	Sbjct 1 CGTCTCGACGTGCCGAGAAACGTGCTCAATACC 33				SRR8816318.33109515. Cabo Rojo, Puerto Rico. 2016
pCOLO-c1	IMG/VR	Query 1079 TATCCCCAATTGAGTGGACCAGCAATCGAGATTAC 1113 (F2)	0 (/35)	7×10-8	GTTACAATGATGAAGGAATCTCCTCCCCCGTTGCAAC	Ga0187332_1003666
		|||||||||||||||||||||||||||||||||||				Bras del Port saltern, Alicante, Spain. 2014
		Sbjct 1 TATCCCCAATTGAGTGGACCAGCAATCGAGATTAC 35
pCOLO-c1	MinCED	Query 1496 TTACCCCGAACGGCACCGTGATCGAGCACGAACAAC 1531 (F3)	0 (/36)	1×10-10	GTTGCAACGAAGAGAAAACCCGCTAAGGGATTGAAAC	SRR8816318.12837336
		||||||||||||||||||||||||||||||||||||			(Haloquadratum)	Cabo Rojo Saltern
		Sbjct 1 TTACCCCGAACGGCACCGTGATCGAGCACGAACAAC 36				Puerto Rico. 2016
pCOLO-c1	IMG/VR	Query 1641 CGACCGGCATGAGTTATCAATCCCGACCTCGCTCGT 1676 (F3)	1 (/36)	9×10-7	GTTGCAACGGGGTAGAAGATGTCTTCACGATTGTAAC	Ga0187328_1006667
		|||||| |||||||||||||||||||||||||||||				Bras del Port saltern, Alicante, Spain. 2014
		Sbjct 1 CGACCGACATGAGTTATCAATCCCGACCTCGCTCGT 36
pCOLO-c1	MinCED	Query 2038 CCTGATCATGTCTTGCCCGTCGAGTGCAAGCACT 2071 (F3)	0 (/34)	2×10-9	GTTTCAGATGAACCCTTGTTGGGTTGAAGT	SRR26978067.34139779
		||||||||||||||||||||||||||||||||||			(Haloquadratum)	Lake Hillier
		Sbjct 1 CCTGATCATGTCTTGCCCGTCGAGTGCAAGCACT 34				Australia, 2015
pCOLO-c1	MinCED	Query 2099 CCGACTCTCATGCACTCTCACATCCAAAAGTCGAAGT 2135 (F3)	0 (/37)	6×10-11	GTTTCAATCCCTTAGTGGGTTTTCTCTTCGTTGCAAC	SRR26978067.9809963
		|||||||||||||||||||||||||||||||||||||			(Haloquadratum)	Lake Hillier
		Sbjct 1 CCGACTCTCATGCACTCTCACATCCAAAAGTCGAAGT 37				Australia, 2015
pCOLO-c1	IMG/VR	Query 2186 ACCTCGCCGAACTCGACGAGGAACTCACCGAATGGCT 2222 (F3)	0 (/37)	6×10-9	GCTTCAACCCCACAAGGGTTCATCTGAAAC	Ga0187350_1038646
		|||||||||||||||||||||||||||||||||||||			(Halorubrum/Natrinema)	Bras del Port saltern, Alicante, Spain. 2015
		Sbjct 1 ACCTCGCCGAACTCGACGAGGAACTCACCGAATGGCT 37
pCOLO-c1	MinCED	Query 2271 CGTCTATGTCGAGGACCAGTATTTCAAAGTCGAGAA 2306 (F3)	1 (/36)	9×10-9	GTTTCAATCCCTTAGTGGGTTTTCTCTTCGTTGCAAC	SRR26978067.7211139
		||||||||||||||||||||||||||| ||||||||			(Haloquadratum)	Lake Hillier
		Sbjct 1 CGTCTATGTCGAGGACCAGTATTTCAACGTCGAGAA 36				Australia, 2015
pCOLO-c1	MinCED	Query 2358 TGAGCAAGAGTCGGTCGTCTACAAGCATCTTGCCGAC 2394 (F3)	1 (/37)	2×10-9	GTTTCAATCCCTTAGCGGGTTTTCTCTTCGTTGCAAC	SRR8816319.24339307
		|||||||||||||||||| ||||||||||||||||||			(Haloquadratum)	Cabo Rojo Saltern,
		Sbjct 37 TGAGCAAGAGTCGGTCGTTTACAAGCATCTTGCCGAC 1				Puerto Rico. 2016
pCOLO-c1	IMG/VR	Query 2506 AATTCACTCGCGAGAATGAACGACCT 2531 (F3)	0 (/26)	2×10-8	GCTTCAAACCCACAAGGGTTCATCTGAAAC	Ga0466666_0242598
		||||||||||||||||||||||||||			(Halorubrum/Halostella)	Camalti Saltern,
		Sbjct 1 AATTCACTCGCGAGAATGAACGACCT 26				Turkey. 2015
pCOLO-c1	IMG/VR	Query 2908 TTGCCGTCCTCTGGTACCGTTCGCTCTCACTCTC 2941 (F3)	0 (/34)	2×10-7	GTTTCAGATGAACCCTTGTGGGTTTGAAGC	Ga0466773_0771046
		||||||||||||||||||||||||||||||||||			(Halorubrum/Halostella)	Ayvalik Saltern,
		Sbjct 34 TTGCCGTCCTCTGGTACCGTTCGCTCTCACTCTC 1				Turkey. 2015
pCOLO-c1	IMG/VR	Query 3132 TAAGGGTGTGCCTAAGGGCACACATCTCAAAACAC 3166 (F3.2)	1 (/35)	3×10-6	GCTTCAAACCCACAAGGGTTTATCTGAAAC	Ga0466773_0267699
		|||||||||| ||||||||||||||||||||||||			(Halorubrum/Halostella)	Ayvalik Saltern,
		Sbjct 1 TAAGGGTGTGTCTAAGGGCACACATCTCAAAACAC 35				Turkey. 2015
pCOLO-c1	IMG/VR	Query 3493 CGCAATATGTGACATGCTCGCGACGAGCTCACAAAA 3528 (IG)	1 (/36)	9×10-7	GTTACAATGGTGAAGGAATCTCCTACCCTGCTGCAA	Ga0466773_0436772
		|||||| |||||||||||||||||||||||||||||				Ayvalik Saltern,
		Sbjct 36 CGCAATGTGTGACATGCTCGCGACGAGCTCACAAAA 1				Turkey. 2015
pCOLO-c1	IMG/VR	Query 3602 GTCCTCGCCGAGACGGTCGTCTATCTCGTCCGCATC 3637 (R7)	1 (/36)	9×10-7	GTTACAATGATGAAGGAATCTCCTACCCCGTTGCAAC	Ga0073164_1048238
		||||||||||||||||||||||||||||||||| ||				Salinas de Campos
		Sbjct 1 GTCCTCGCCGAGACGGTCGTCTATCTCGTCCGCCTC 36				Mallorca, Spain. 2014
pCOLO-c1	IMG/VR	Query 4108 TCGGCGTCGAAGTGCTCACTGCCGAGTAACTCGTCTT 4144 (R6)	1 (/37)	2×10-7	GTTACAATGGTGAAGACATCTCCTACCCCGCTGCAAC	Ga0187328_1019485
		||||||||||||||||||||| |||||||||||||||				Bras del Port saltern, Alicante, Spain. 2014
		Sbjct 1 TCGGCGTCGAAGTGCTCACTGTCGAGTAACTCGTCTT 37
pCOLO-c1	IMG/VR	Query 4110 GGCGTCGAAGTGCTCACTGCCGAGTAACTCGTCTT 4144 (R6)	1 (/35)	3×10-6	GTTGCAACGGGGTAAGAGATGTCTTCACCATTGTAAC	Ga0073165_151304
		||||||||||||||||||| |||||||||||||||				Salinas de Campos
		Sbjct 1 GGCGTCGAAGTGCTCACTGTCGAGTAACTCGTCTT 35				Mallorca, Spain. 2014
pCOLO-c1	MinCED	Query 4239 CCTCACGTCGCCTCGGTCGAATGTGCTTGTTACCTT 4273 (R6)	0 (/36)	4×10-11	GCTTCAAACCCACAAGGGTTCATCTGAAAC	ERR7916263.15349121
		||||||||||||||||||||||||||||||||||||			(Halorubrum/Halostella)	Argentina, Laguna
		Sbjct 1 CCTCACGTCGCCTCGGTCGAATGTGCTTGTTACCTT 36				Colorada Chica, 2022.
pCOLO-c1	IMG/VR	Query 4690 CGTCTCGGTCCGTATATCCCGTGCATTAGGTCG 4722 (R6)	0 (/33)	9×10-7	GTTACAATGATGAAGGAATCTCCTACCCCGATGCAAC	Ga0187328_1006382
		|||||||||||||||||||||||||||||||||				Bras del Port saltern, Alicante, Spain. 2014
		Sbjct 1 CGTCTCGGTCCGTATATCCCGTGCATTAGGTCG 33
pCOLO-c1	IMG/VR	Query 5068 CGTATTGATACGGAACGTGAAAACTCGTTATCT 5100 (R5)	0 (/33)	9×10-7	GTTTCAATCCCTTAGCGGGTTTTCTCTTCGTTGCAAC	Ga0466666_0852501
		|||||||||||||||||||||||||||||||||			(Haloquadratum)	Camalti Saltern,
		Sbjct 33 CGTATTGATACGGAACGTGAAAACTCGTTATCT 1				Turkey. 2015
pCOLO-c1	IMG/VR	Query 5332 ACGCCTCGACATCCTCGGCGACTATCGTCTCGGTCG 5367 (R5)	0 (/36)	2×10-8	GTTGCAACGGGGTAGGAGATTCCTTCACCATTGTAAC	Ga0394779_132967
		||||||||||||||||||||||||||||||||||||				Bras del Port saltern, Alicante, Spain. 2016
		Sbjct 1 ACGCCTCGACATCCTCGGCGACTATCGTCTCGGTCG 36
pCOLO-c1	IMG/VR	Query 5694 ATTTTATCTCATCGTGCTTCCCGTCCGTTACTCTCGT 5730 (R4)	0 (/37)	6×10-9	GTTTCAACAGGGTAGGAGATGTCTTCACCATTGTAAC	Ga0466774_0127689
		|||||||||||||||||||||||||||||||||||||				Ayvalik Saltern,
		Sbjct 1 ATTTTATCTCATCGTGCTTCCCGTCCGTTACTCTCGT 37				Turkey. 2015
